# Aberrant pace of cortical neuron development in brain organoids from patients with 22q11.2 deletion syndrome-associated schizophrenia

**DOI:** 10.1101/2023.10.04.557612

**Authors:** Sneha B. Rao, Zhixiong Sun, Francesco Brundu, Yannan Chen, Yan Sun, Huixiang Zhu, Robert J. Shprintzen, Raju Tomer, Raul Rabadan, Kam W. Leong, Sander Markx, Steven A. Kushner, Bin Xu, Joseph A. Gogos

## Abstract

Adults and children afflicted with the 22q11.2 deletion syndrome (22q11.2DS) exhibit cognitive, social, and emotional impairments, and are at significantly heightened risk for schizophrenia (SCZ). The impact of this deletion on early human brain development, however, has remained unclear. Here we harness organoid models of the developing human cerebral cortex, cultivated from subjects with 22q11.2DS and SCZ, as well as unaffected control samples, to identify cell-type-specific developmental abnormalities arising from this genomic lesion. Leveraging single-cell RNA-sequencing in conjunction with experimental validation, we find that the loss of genes within the 22q11.2 locus leads to a delayed development of cortical neurons. This impaired development was reflected in an increased proportion of actively proliferating neural progenitor cells and a reduced fraction of more mature neurons. Furthermore, we identify perturbed molecular imprints linked to neuronal maturation, observe the presence of sparser neurites, and note a blunted amplitude in glutamate-induced Ca2+ transients. The aberrant transcription program underlying impaired development contains molecular signatures significantly enriched in neuropsychiatric genetic liability. MicroRNA profiling and target gene investigation suggest that microRNA dysregulation due to *DGCR8* deficiency may drive perturbations of genes governing the pace at which maturation unfolds. Using protein-protein interaction network analysis we define complementary effects stemming from other genes residing within the deleted locus. Our study uncovers reproducible neurodevelopmental and molecular alterations resulting from 22q11.2 deletions, with findings that could advance disease modeling and drive the development of therapeutic interventions.

---

Deletions at the chromosome 22q11.2 locus are the most frequent deletion in humans and present a variable clinical phenotype involving multiple systems^1–4^. Adults and children with the 22q11.2 Deletion Syndrome (22q11.2DS) demonstrate cognitive, social and emotional impairments^5,6^. 22q11.2 deletions are also one of the strongest genetic risk factors for schizophrenia (SCZ)^7^. A number of behavioral and neuroanatomical abnormalities in children with 22q11.2DS likely stem from altered early brain development^8–10^. Similarly, for a sizable fraction of patients with SCZ, especially ones with large effect mutations, genetic liability leads to pre-morbid dysfunction before clinical disease onset by disturbing early development^11–14^.

Rare and highly penetrant risk mutations provide an opportunity to leverage experimentally tractable model systems for identifying convergent neural substrates and underlying molecular mechanisms that might serve as entry points to prevent or reverse disease progression. While understanding the full chain of events leading from a risk mutation to the emergence of clinical symptoms necessitates analysis of the intact brain in behaving animals, for mutations associated with neurodevelopmental abnormalities there is a need for such studies to be complemented by human experimental models that mirror prenatal states of the human brain. Forebrain organoid models provide a critical platform to dissect and integrate information, which would be hard to be accessed otherwise in the developing human brain^15–17^.

To this end, here we analyze organoid models of the developing human cerebral cortex derived from hiPSC lines from patients with 22q11.2DS and SCZ as well as unaffected controls matched by sex and age. We emphasize analysis of EN lineage based on plethora of previous studies in animal models indicating that deficits in synaptic functionality of ENs contribute to the cognitive deficits associated with the 22q11.2DS^18–20^. We showed that loss of genes within the 22q11.2 locus leads to neurodevelopmental defects characterized by delayed neuronal maturation trajectories and pervasive changes in gene expression. Transcriptional profiling underscored specific biological pathways underlying the observed abnormal neurodevelopmental trajectory, providing mechanistic insights into the molecular pathogenesis of 22q11.2-associated clinical manifestations and into potential therapeutic interventions. The aberrant transcription program underlying asynchronous development contains molecular signatures significantly enriched in neuropsychiatric genetic liability suggesting that our findings may be generalized to other genetic causes of SCZ, especially ones with large effect mutations. The human forebrain organoid model presented here could serve as a human-specific preclinical model and a resource for further studies of the molecular and cellular pathogenesis of the 22q11.2DS.
