## Supplementary Table9_Clinical and demographic characteristics for "Aberrant pace of cortical neuron development in brain organoids from patients with 22q11.2 deletion syndrome-associated schizophrenia"

### Sheet: Sheet1
Supplementary Table S9: Clinical and demographic characteristics of 22q11.2DS/SCZ patients and healthy controls.
ID	RUID	Gender	Diagnosis
QR19	MH0159019	Female	control
QR20	MH0159020	Male	control
QR23	MH0159023	Female	schizoaffective disorder / 22q11.2DS
QR27	MH0159027	Male	schizoaffective disorder / 22q11.2DS
Q1		Male	schizophrenia / 22q11.2DS
Q2		Male	control
Q5		Female	control
Q6		Female	schizophrenia / 22q11.2DS
