## Supplemental Table 10 Sample Usage in Experiments for "Aberrant pace of cortical neuron development in brain organoids from patients with 22q11.2 deletion syndrome-associated schizophrenia"

### Sheet: Sheet1
Suppl Table 10 Experiments were conducted on iPSC derived organoids/neurons
iPSC line ID	immunostaining	FACS analysis	PIP-FUCCI analysis	scRNAseq	calcium imaging	neurite outgrowth	bulk RNAseq	miRNA-seq
Q1	+		+	+	+	+	+	+
Q2	+		+	+	+	+	+	+
Q5	+	+	+	+	+	+	+	+
Q6	+	+	+	+	+	+	+	+
QR19		+	+			+	+	+
QR23		+	+			+	+	+
QR20	+	+	+	+	+	+	+	+
QR27	+	+	+	+	+	+	+	+
